# Sex-Specific DNA Methylation and Gene Expression Changes in Mouse Placentas After Early Preimplantation Alcohol Exposure

**DOI:** 10.1101/2023.09.30.560198

**Authors:** Lisa-Marie Legault, Thomas Dupas, Mélanie Breton-Larrivée, Fannie Filion-Bienvenue, Anthony Lemieux, Alexandra Langford-Avelar, Serge McGraw

## Abstract

During pregnancy, exposure to alcohol represents an environmental insult capable of negatively impacting embryonic development. This influence can stem from disruption of molecular profiles, ultimately leading to manifestation of fetal alcohol spectrum disorder. Despite the central role of the placenta in proper embryonic development and successful pregnancy, studies on the placenta in a prenatal alcohol exposure and fetal alcohol spectrum disorder context are markedly lacking. Here, we employed a well-established model for preimplantation alcohol exposure, specifically targeting embryonic day 2.5, corresponding to the 8-cell stage. The exposure was administered to pregnant C57BL/6 female mice through subcutaneous injection, involving two doses of either 2.5 g/kg 50% ethanol or an equivalent volume of saline at 2-hour intervals. Morphology, DNA methylation and gene expression patterns were assessed in male and female late-gestation (E18.5) placentas. While overall placental morphology was not altered, we found a significant decrease in male ethanol-exposed embryo weights. When looking at molecular profiles, we uncovered numerous differentially methylated regions (DMRs; 991 in males; 1309 in females) and differentially expressed genes (DEGs; 1046 in males; 340 in females) in the placentas. Remarkably, only 21 DMRs and 54 DEGs were common to both sexes, which were enriched for genes involved in growth factor response pathways. Preimplantation alcohol exposure had a greater impact on imprinted genes expression in male placentas (imprinted DEGs: 18 in males; 1 in females). Finally, by using machine learning model (L1 regularization), we were able to precisely discriminate control and ethanol-exposed placentas based on their specific DNA methylation patterns. This is the first study demonstrating that preimplantation alcohol exposure alters the DNA methylation and transcriptomic profiles of late-gestation placentas in a sex-specific manner. Our findings highlight that the DNA methylation profiles of the placenta could serve as a potent predictive molecular signature for early preimplantation alcohol exposure.

**GRAPHICAL ABSTRACT:** 
