## Supplementary material for "Sex-Specific DNA Methylation and Gene Expression Changes in Mouse Placentas After Early Preimplantation Alcohol Exposure": Table S4

### Sheet: Table S4
Table S4: Estimated proportion of placental cell composition in male and female between control and ethanol-exposed embryos

### Sheet: Cell_composition_Male
Cell_type	Mean_Ctrl_Male (%)	Mean_EtOH_Male (%)	Mean_Diff (%)	adjusted_p-value
Syncytiotrophoblast cell Type I	18.29	19.46	1.17	0.875
Angiogenic endothelial cell	11.32	10.81	-0.51	0.91
Parietal endoderm cell	9.44	10.54	1.1	0.504
Syncytiotrophoblast cell Type II	9.41	11.03	1.62	0.504
Parietal trophoblast giant cell	7.77	7.69	-0.08	1
Proliferation endothelial cell	7.29	7.21	-0.08	1
Spongiotrophoblast cell	6.13	5.72	-0.41	0.91
Sinusoid trophoblast giant cell	5.02	4.91	-0.11	1
Nourishing decidual stromal cell	4.87	2.2	-2.67	0.653333
Glycogen trophoblast cell precursor	4.54	3.84	-0.7	0.875
Mesenchyme	4.38	4.26	-0.12	1
Macrophage	4.07	2.94	-1.13	0.653333
Spongiotrophoblast cell precursor	3.45	3.46	0.01	1
Erythrocyte	1.27	1.43	0.16	1
Decidual stromal cell precursor	1.09	1.28	0.19	0.653333
Glycogen trophoblast cell	0.49	0.56	0.07	1
Neutrophil	0.48	0.14	-0.34	0.969231
Extraembryonic endoderm cell	0.36	2.32	1.96	0.91
Dendritic cell	0.2	0.09	-0.11	0.653333
B cell	0.11	0.1	-0.01	1
Angiogenic decidual stromal cell	0.02	0	-0.02	0.91
Epithelial cell	0	0.0021	0.0021	1
Endometrium stromal cell	0	0	0	-
Lymphatic endothelial cell	0	0	0	-
Monocyte	0	0	0	-
T cell	0	0	0	-
Natural Killer	0	0	0	-
Venous endothelial cell	0	0	0	-

### Sheet: Cell_composition_Female
Cell_type	Mean_Ctrl_Female (%)	Mean_EtOH_Female (%)	Mean_Diff (%)	adjusted_p-value
Syncytiotrophoblast cell Type I	18.8	18.66	-0.14	1
Angiogenic endothelial cell	10.76	11.12	0.36	1
Parietal endoderm cell	10.72	9.56	-1.16	1
Syncytiotrophoblast cell Type II	10.7	10.37	-0.33	1
Proliferation endothelial cell	7.94	7.96	0.02	1
Parietal trophoblast giant cell	7.27	7.5	0.23	1
Spongiotrophoblast cell	5.76	5.73	-0.03	1
Sinusoid trophoblast giant cell	4.68	4.86	0.18	1
Glycogen trophoblast cell precursor	4.44	3.84	-0.6	1
Nourishing decidual stromal cell	4.08	3.45	-0.63	1
Mesenchyme	3.98	4.69	0.71	1
Spongiotrophoblast cell precursor	3.39	3.3	-0.09	1
Macrophage	2.86	3.03	0.17	1
Extraembryonic endoderm cell	1.21	2.16	0.95	1
Erythrocyte	1.15	1.35	0.2	1
Decidual stromal cell precursor	1.03	0.98	-0.05	1
Glycogen trophoblast cell	0.6	0.55	-0.05	1
Neutrophil	0.37	0.57	0.2	1
B cell	0.12	0.13	0.01	1
Dendritic cell	0.11	0.09	-0.01	1
Angiogenic decidual stromal cell	0.04	0.12	0.08	1
Endometrium stromal cell	0	0	0	-
Lymphatic endothelial cell	0	0	0	-
Monocyte	0	0	0	-
T cell	0	0	0	-
Natural Killer	0	0	0	-
Venous endothelial cell	0	0	0	-
Epithelial cell	0	0	0	-
